# Treacle’s ability to form liquid-like phase condensates is essential for nucleolar fibrillar center assembly, efficient rRNA transcription and processing, and rRNA gene repair

**DOI:** 10.1101/2023.05.11.540311

**Authors:** Artem K. Velichko, Nadezhda V. Petrova, Dmitry A. Deriglazov, Anastasia P. Kovina, Artem V. Luzhin, Eugene P. Kazakov, Igor I. Kireev, Sergey V. Razin, Omar L. Kantidze

## Abstract

We investigated the role of the nucleolar protein Treacle in organizing and regulating the nucleolus in human cells. Our results support Treacle’s ability to form liquid-like phase condensates through electrostatic interactions among molecules. The formation of these biomolecular condensates is crucial for segregating nucleolar fibrillar centers from the dense fibrillar component and ensuring high levels of rRNA gene transcription and accurate rRNA processing. Both the central and C-terminal domains of Treacle are required to form liquid-like condensates. The initiation of phase separation is attributed to the C-terminal domain. The central domain is characterized by repeated stretches of alternatively charged amino-acid residues and is vital for condensate stability. Overexpression of mutant forms of Treacle that cannot form liquid-like phase condensates compromises the assembly of fibrillar centers, suppressing rRNA gene transcription and disrupting rRNA processing. These mutant forms also fail to recruit DNA topoisomerase II binding protein 1 (TOPBP1), suppressing the DNA damage response in the nucleolus.
