## Supplemental Data 1 for "Treacle’s ability to form liquid-like phase condensates is essential for nucleolar fibrillar center assembly, efficient rRNA transcription and processing, and rRNA gene repair"

### Sheet: Лист1
		Supplementary Table 1.
		forward (5'-3')	reverse (5'-3')
	Set#1 cloning	TAATCTCGAGGTATGGCCGAGGCCAGGAA	TAATCTCGAGTCATACAGTCTGCTCTGCTGTCTTC	Added restrictive sites are highlighted in red
	Set#2 cloning	tatagctagcGCGTATGAAGATGGACAAAAAGACT	tatagctagcCGGGCTGCTGCTCCGAT
	Set#3 cloning	TATATCCGGAGCTACCATGGCCTCAAACGATTATAC	TATAGGTACCCCTCCACGGTCCTGCTGTCCATAGC
	Set#4 cloning	TATAAGATCTGTATGGCCGAGGCCAGGAA	TATAGGATCCTCATACAGTCTGCTCTGCTGTCTTC
	Set#5 cloning	agcacctcggagagctcggaa	ggcagatctttcttcaccggcat
	Set#6 cloning	tcagcccacacgctggtag	gatggggtctgacacacgg
	Set#7 cloning	cccaagaagaagaggaaagtctaactgatcataatcagccataccacatttgtag	cttggccccctggggccctt
	Set#8 cloning	TAATCTCGAGGTATGGCCGAGGCCAGGAA	TATAGGATCCAGCTGGCTGGTCTCCCGATAG
	Set#9 cloning	TCCGGACTCAGATCTGCCAT	TAGCGGATCTGACGGTTCAC
	Set#10 cloning	atatggatccgtaaaggcctctgaaaaaattctccaggtc	atatgtcgacttactgagcaggcgcctcctc
		Supplementary Table 3.
		forward (5'-3')	reverse (5'-3')
	sgRNA1 TCOF	CACCGAAGTAGCTCCCGCCGCTTCC	AAACGGAAGCGGCGGGAGCTACTTC	Added restrictive sites are highlighted in red
	sgRNA2 TCOF	CACCGGGGGTCGCGGGTATGGCCG	AAACCGGCCATACCCGCGACCCCC
	siRNA TCOF	CCACCAUGGGUUGGAACUAAAСU-dTdT
		Supplementary Table 4
		forward (5'-3')	reverse (5'-3')
	RT-PCR 47S rRNA	GCCTTCTCTAGCGATCTGAGAG	CCATAACGGAGGCAGAGACA
	RT-PCR GAPDH	AAACTGTGGCGTGATGGC	CAGTGGGGACACGGAAGG
	RT-PCR A'-site rRNA	GTTGGGGCGTCCGGTTC	TGAGCCATTCGCAGTTTCAC
		Supplementary Table 5
		forward (5'-3')	reverse (5'-3')
	ChIP d0	GACAACGTGTATCTCTGCATT	ACACAGACACCTACATCTATCA
	ChIP d1	GGTATATCTTTCGCTCCGAGTC	ACAGGTCGCCAGAGGACAG
	ChIP d3	CAGCGTGTGCCTACCCTAC	TCCCTCGTTCATGGGGAATAA
	ChIP d5	TCCCTCCGAAGTTTCCCTCA	CGGCCCCAAGACCTCTAATC
	ChIP d7	CGCCTGGTCTTCTGTCTCTG	CGTAAGCTGGAGTGGAAGTGT
		Supplementary Table 6
		(5'-3')
	ETS-1-sm-1 rRNA FISH	AGAGGACAGCGTGTCAGC-FITS
	ETS-1-sm-2 rRNA FISH	AACCTCTCCGACGACAGG -FITS
	ETS-1-sm-3 rRNA FISH	CCGCGCGCATCCGGAGGC -FITS
	ETS-1-sm-4 rRNA FISH	GTCACCGGTAGGCCAGAG -FITS
	ETS-1-sm-5 rRNA FISH	GGAGCGCGGCCGGCTAGC -FITS
	ETS-1-sm-6 rRNA FISH	CCCGGCAGGCGGCTCAAG -FITS
	ETS-1-sm-7 rRNA FISH	GAGAGAACAGCAGGCCCG -FITS
	ETS-1-sm-8 rRNA FISH	AGTCGGGACGCTCGGACG -FITS
	ETS-1-sm-9 rRNA FISH	GGACCCGGGCCGGCACCG -FITS
	ETS-1-sm-10 rRNA FISH	CCCGGGTGGGTCAGAGAC -FITS
	ETS-1-sm-11 rRNA FISH	TCGCCCCCTTCCCCGCCG -FITS
	ETS-1-sm-12 rRNA FISH	CGCACGGGGGCACGGTGG -FITS
	ETS-1-sm-13 rRNA FISH	CGGGCGCCCGCAGCGGAG -FITS
	ETS-1-sm-14 rRNA FISH	CGGGGTGGGGTTGTCGCG -FITS
	ETS-1-sm-15 rRNA FISH	ACACGCACGGCACGGAGC -FITS
	ETS-1-sm-16 rRNA FISH	CGCGGAGACGAGAACCCC -FITS
	ETS-1-sm-17 rRNA FISH	GAAGGGGCGGCGGACAAC -FITS
	ETS-1-sm-18 rRNA FISH	GGCCAACCCCCCACTCCG -FITS
	ETS-1-sm-19 rRNA FISH	CCAGCGAGCCGATCGGCT -FITS
	ETS-1-sm-20 rRNA FISH	AGCGGAGGCCGGCCGGCC -FITS
